# REVOLUTA regulates cell fate and wall patterning in the fruit endocarp

**DOI:** 10.64898/2026.04.20.719616

**Authors:** Aurélia Emonet, Ilsa Spatz, Ciaran Kelly, Nikita Tikhomirov, Sonja Dunemann, Lisa Brombach, Michael Raissig, Markus Pauly, Angela Hay

## Abstract

Explosive seed dispersal distinguishes *Cardamine* species from Arabidopsis and depends on polarized secondary cell wall (SCW) deposition in fruit endocarp *b* (end*b*) cells. How this SCW pattern is specified and environmentally modulated remains unclear. The polyploid *Cardamine chenopodiifolia* produces explosive aerial fruit and non-explosive subterranean fruit, creating a tractable system to address this problem. We show light triggers underground fruit to explode by reprogramming end*b* SCW patterning from uniform to polar. We identify the HD-ZIPIII transcription factor REVOLUTA as a central regulator of end*b* cell fate, SCW formation, and organ polarity in Arabidopsis and *Cardamine hirsuta*. In *C. hirsuta*, duplicated *REVOLUTA* paralogs are required for end*b* SCW deposition, while other *HD-ZIPIII* genes contribute redundantly to cell fate and organ polarity. *REVOLUTA* over-expression converts polar end*b* SCWs to uniform, producing non-explosive fruit. Together, these findings reveal a tunable developmental module underlying evolutionary transitions between explosive and non-explosive seed dispersal strategies.
