## Supplemental Table S3 for "REVOLUTA regulates cell fate and wall patterning in the fruit endocarp"

### Sheet: Feuil1
Index
Sheet	Name	Title
Tab1	Oligo	List of primers used in the study
Tab2	sgRNA	List of small guide RNA used for CRISPR-Cas9 gene editing of ChREV1 and ChREV2

### Sheet: Oligo
Primer name	Sequence (5'-3')	Experiment
ChREV_f1_pGGC_F	AACAGGTCTCAGGCTCAATGGAGATGGCGGTGGCTAAC	Cloning ChREV gDNA - with mutation in miRNA site
ChREV_f1_miRNA_pGGC_R	AACAGGTCTCAGGTCCAGGCTAATAAAACACACAC	Cloning ChREV gDNA - with mutation in miRNA site
ChREV_f2_miRNA_pGGC_F	AACAGGTCTCAGACCAGATTCGGTTGGGATC	Cloning ChREV gDNA - with mutation in miRNA site
ChREV_f2_pGGC_R	AACAGGTCTCAGCCTCATCCCCGGATAAGCAAAG	Cloning ChREV gDNA - with mutation in miRNA site
ChREV_f3_pGGC_F	AACAGGTCTCAAGGCCGACAAGGTTCACTGG	Cloning ChREV gDNA - with mutation in miRNA site
ChREV_f3_pGGC_R	AACAGGTCTCATGACACCAAAACCATCTCTTAAGTAAG	Cloning ChREV gDNA - with mutation in miRNA site
ChREV_f4_pGGC_F	AACAGGTCTCAGTCAAGGCGCTCATATTTTCTTATTC	Cloning ChREV gDNA - with mutation in miRNA site
ChREV_f4_pGGC_R	AACAGGTCTCACTGACACAAAAGACCAGTTTACAAAGGAAAATG	Cloning ChREV gDNA - with mutation in miRNA site
CcREV-C_noStop_pGGC_F	AACAGGTCTCAGGCTCAATGGAGATGGCGGTGGCTAA	Cloning CcREV-C gDNA
CcREV-C_noStop_pGGC_R	AACAGGTCTCACTGACACAAAAGACCAGTTTACAAAGGAAAAG	Cloning CcREV-C gDNA
ChREV_wt_InFusion_F	TTAGCCTGGTCCGGATTCGG	Mutagenesis ChREVr-pGGC back to WT
ChREV_wt_InFusion_R	TCCGGACCAGGCTAATAAAACAC	Mutagenesis ChREVr-pGGC back to WT
pAtREV_f1_pGGA_F	AACAGGTCTCAACCTAGAGATAAATGGGTGTAAATGTGTGG	Cloning promAtREV
pAtREV_f1_pGGA_R	AACAGGTCTCAATAATAATATAAAATGAAAAGTTTTGACGATGTGG	Cloning promAtREV
pAtREV_f2_pGGA_F	AACAGGTCTCATTATACTGAAATAGTGAAATCGTCTCAAATG	Cloning promAtREV
pAtREV_f2_pGGA_R	AACAGGTCTCATGTTTTTAGCTCGACCCTCAAAAAAAGTCT	Cloning promAtREV
miRNA165a_pGGC_F	AACAGGTCTCAGGCTCACTCCTCCGCCACTCATCATTC	Cloning miRNA165a gDNA
miRNA165a_pGGC_R	AACAGGTCTCACTGAAAAAAGTAAAATAAAGAAATGGATCTGCAAATG	Cloning miRNA165a gDNA
AtREV_noStop_f1_pGGC_F	AACAGGTCTCAGGCTCAATGGAGATGGCGGTGGCTAA	Cloning AtREV gDNA
AtREV_noStop_f1_pGGC_R	AACAGGTCTCACCTCATTCCCGGATAAGCAAAGC	Cloning AtREV gDNA
AtREV_noStop_f2_pGGC_F	AACAGGTCTCAGAGGCCAACAAGATTCACTGGG	Cloning AtREV gDNA
AtREV_noStop_f2_pGGC_R	AACAGGTCTCACTGACACAAAAGACCAGTTTACAAAGGAG	Cloning AtREV gDNA
ChMYB46_f1_pGGC_F	AACAGGTCTCAGGCTCCATGAGAAGACCAGAGGTAGCTATT	Cloning ChMYB46 CDS
ChMYB46_f1_pGGC_R	CTACGGTCTCAGGACCAAAGTCCCTTCTTCATC	Cloning ChMYB46 CDS
ChMYB46_f2_pGGC_F	AACAGGTCTCAGTCCCCAGAGGAAGACTCAAA	Cloning ChMYB46 CDS
ChMYB46_f2_pGGC_R	CTACGGTCTCACTGCGACCACCTGTTGCC	Cloning ChMYB46 CDS
ChMYB46_f3_pGGC_F	AACAGGTCTCAGCAGATTGCAGCAAGATTGCC	Cloning ChMYB46 CDS
ChMYB46_f3_pGGC_R	CTACGGTCTCACTGATATGCTTTGTTTGAAGTTGAAGTGAAAC	Cloning ChMYB46 CDS
pChMYB46_f1_pGGA_F	AACAGGTCTCAACCTGTTGGATTTACAACTTTGTTGAAAAACATAG	Cloning promChMYB46
pChMYB46_f1_pGGA_R	CTACGGTCTCAGACAGACCTAAAATGCAAAAAAAATCAAAG	Cloning promChMYB46
pChMYB46_f2_pGGA_F	AACAGGTCTCATGTCTCAAAACCGTTTTCGTCCATG	Cloning promChMYB46
pChMYB46_f2_pGGA_R	CTACGGTCTCATGTTTGTTTTGTTTTGTTGAGTTAATTTGTTTCTGTTT	Cloning promChMYB46
pChREV_f1_pGGA_F	AACAGGTCTCAACCTCTCTAGGACGAAACCAGCTC	Cloning promChREV
pChREV_f1_pGGA_R	AACAGGTCTCAGTCCCAACGGCACTACAGTACAGT	Cloning promChREV
pChREV_f2_pGGA_F	AACAGGTCTCAGGACTCCTTGTCTAAATAGTTTAT	Cloning promChREV
pChREV_f2_pGGA_R	AACAGGTCTCATGTTTTTTTTTTATCTCGACCCTC	Cloning promChREV
linker-mNeonGreen_pGGD_F	AACAGGTCTCATCAGGTGCCGCTAGTGCGATCG	Cloning mNeonGreen CDS
linker-mNeonGreen_pGGD_R	CTACGGTCTCAGCAGCTACTTGTACAGCTCGTCCATGCC	Cloning mNeonGreen CDS
Seq_atrev-5_F	GGATTCGGTTGGCATCTTTGC	Genotyping atrev-5 by sequencing
Seq_atrev-5_R	GGGTCGAAGCACATCCGG	Genotyping atrev-5 by sequencing
SAIL_899_C08_RB_phv	TCAAAGTTGTACAAACTCTACCGC	Genotyping atphv SAIL_899C08
SAIL_899_C08_LP_phv	CTTTCAACTGTGTCAACAAAAGCC	Genotyping atphv SAIL_899C08
LB1_SAIL_line	GCCTTTTCAGAAATGGATAAATAGCCTTGCTTCC	Genotyping atphv SAIL_899C08
SALK021684.29.60.x_RP_phb-13	CCAAGTCATTCTTCCTCTTGCG	Genotyping atphb-13 SALK021684.29.60.x
SALK021684.29.60.x_LP_phb-13	ATGTCTAAACCGGTTTGGTTTGC	Genotyping atphb-13 SALK021684.29.60.x
LBb1.3	ATTTTGCCGATTTCGGAAC	Genotyping atphb-13 and atphb
SALK032108.50.25.x_RP_phb	TCCGGCAAGTATGTGAGGTAC	Genotyping atphb SALK032108.50.25.x
SALK032108.50.25.x_LP_phb	TCACAGCTGTTGTCTGTGGTC	Genotyping atphb SALK032108.50.25.x
chrev1_F	CAAGCCACGACCATAGAATC	Amplification for sequencing chrev mutation
chrev1_R	CAACTGAAATTAAGGACCACT	Amplification for sequencing chrev mutation
chphb_F	AAAGGGTCTCGAGATTGGCG	Amplification for sequencing chphb mutations
chphb_R	TGCTAAGGCCTCCTCTGCTA	Amplification for sequencing chphb mutations
chphb_seq_sgRNA1	CGTCTTCATATACTCAAATACAAACAAAAAGC	Sequencing chphb sgRNA1 locus
chphb_seq_sgRNA2	TGGCCACATGAAACACCAACT	Sequencing chphb sgRNA2 locus
chphv_F	CGCTTTCCTCTTCCCCCATT	Amplification for sequencing chphv mutations
chphv_R	CCCAATCGACAGCAGTTCCT	Amplification for sequencing chphv mutations
chphv_seq_sgRNA1	AACCTGCGATTCTGGAACCAA	Sequencing chphv sgRNA1 locus
chphv_seq_sgRNA2	TCCGTTGTTAGAAAGTGACTGATGA	Sequencing chphv sgRNA2 locus
chcna_F	AGGGTGGTGTTGCTCTGTTTT	Amplification for sequencing chcna mutations
chcna_R	GGCGCATAGAGCTGCAAAAG	Amplification for sequencing chcna mutations
chcna_seq_sgRNA1	TGCAATTAACAGAAAGAAAAGTAGAGAAGT	Sequencing chcna sgRNA1 locus
chcna_seq_sgRNA2	TCGAAGCCTCCTCTACGTACTT	Sequencing chcna sgRNA2 locus
chhb8_F	AGCAAGGGCAAGAGACGTC	Amplification for sequencing chathb8 mutations
chhb8_R	CAAGGCTCCCGTCTTCCATT	Amplification for sequencing chathb8 mutations
chhb8_seq_sgRNA1	CGGTTCCAGTGGCCTTTGAA	Sequencing chathb8 sgRNA1 locus
chhb8_seq_sgRNA2	TCATCAAGTGTCACGTTCATTAACTAATT	Sequencing chathb8 sgRNA2 locus
OLE1_F	AAACCCAGAGATGTGGTCACCCTG	Genotyping OLE1 presence
OLE1_R	GCTTGCATGCCTGCAGGTCGACTCT	Genotyping OLE1 presence
ChREV2_sg4_F	GTCATGTTGACGTCTAAGAGAAGT	Genotyping OLE1 in chrev2
chrev2_F	GTGACAAAGAAATTTCAAAAACCCACTT	Amplification for sequencing chrev2 mutations
chrev2_R	CCCATATGTGATTGGAACTGCAAAT	Amplification for sequencing chrev2 mutations
chrev2_seq_F	TGATTTTCAACCTCGCCGTGA	Sequencing chrev2 sgRNA loci
chrev2_seq_R	CCCACAATCCAAACCCACCA	Sequencing chrev2 sgRNA loci

### Sheet: sgRNA
sgRNA name	Protospacer sequence (5'-3') with PAM	Genetic background
ChREV1 sgRNA1	AATAGACATTTAGACAGTAGTGG	Oxf
ChREV1 sgRNA2	TAGGTACACGGCTGAGCAAGTGG	Oxf
ChPHV sgRNA1	AGGAGAGTCTCTATCGTCCATGG	Oxf and chrev1-1
ChPHV sgRNA2	GGGTTGTTAGCATCACGTTGCGG	Oxf and chrev1-1
ChPHB sgRNA1	GAGACTCTCTGTTCATCGTGTGG	Oxf and chrev1-1
ChPHB sgRNA2	CTGGGTTATTAGCATCACGTTGG	Oxf and chrev1-1
ChCNA sgRNA1	AAGTTGGGATGTTTGGACAATGG	Oxf and chrev1-1
ChCNA sgRNA2	GCAGGACTAGCATCTCTAGGAGG	Oxf and chrev1-1
ChATHB8 sgRNA1	GAGGTACACTCCTGAACAAGTGG	Oxf and chrev1-1
ChATHB8 sgRNA2	AGATACGAGCTGTGAGTCAGTGG	Oxf and chrev1-1
ChREV2 sgRNA1	GATGGCGGTGGCGAACCACCGGG	Oxf and chrev1-1
ChREV2 sgRNA2	TATTATCATTACTTTCCCGGTGG	Oxf and chrev1-1
ChREV2 sgRNA3	AATCGGCATTTGGATAGTAGCGG	Oxf and chrev1-1
ChREV2 sgRNA4	TGTTGACGTCTAAGAGAAGTGGG	Oxf and chrev1-1
